# Metagenomics reveals fibre fermentation and AMR pathways in red grouse (*Lagopus scotica*) microbiota

**DOI:** 10.1101/2025.04.02.646739

**Authors:** Anum Ali Ahmad, Kathy Fletcher, Nicholas Hesford, Laura Glendinning

## Abstract

**Background:** The avian caecal microbiota plays a vital role in host nutrition, enabling non-digestible, fibrous material to be converted into compounds that can be absorbed and used as an energy source by the host. The diet of adult red grouse (*Lagopus scotica*) is dominated by heather (*Calluna vulgaris*), which is particularly high in fibre. It is therefore likely that the caecal microbiota plays a key role in enabling grouse to thrive on this diet. In this study, we present the first characterisation of the caecal microbiota of red grouse using modern sequencing methods.

**Results:** We performed metagenomic sequencing on caecal content samples from fifteen red grouse from three upland estates in Scotland. From this data, we constructed and characterised twelve high-quality, species-level metagenome assembled genomes (MAGs). Eleven of these MAGs could not be assigned a taxonomic label at species level, indicating that they may be novel species. MAGs belonged to diverse taxa (5 phyla) and several encoded genes and pathways for the digestion of fibres, including cellulose, hemi-cellulose, xylooligosaccharides and pectin. Several MAGs also contained antimicrobial resistance genes, predominantly related to vancomycin resistance.

**Conclusions:** This study is the first to reconstruct commensal microbial genomes from red grouse. The caeca contain diverse, often novel, microbial taxa capable of fermenting various fibres, potentially aiding in the digestion of the red grouse’s high-fibre diet. Further research is necessary to explore how these bacteria support red grouse nutrition and health.
