## Supplementary material for "Metagenomics reveals fibre fermentation and AMR pathways in red grouse (*Lagopus scotica*) microbiota": Table S1

### Sheet: Sheet1
Megahit_assembly	contig_id	contig_length	provirus	proviral_length	gene_count	viral_genes	host_genes	checkv_quality	miuvig_quality	completeness	completeness_method	contamination	kmer_freq	warnings
CA1	k87_91400||full	5233	No	NA	9	2	0	Complete	High-quality	100	DTR (high-confidence)	0	1.01
CA1	k87_91418||full	5050	No	NA	7	3	0	Complete	High-quality	100	DTR (high-confidence)	0	1.01
CA2	k87_209433||full	14696	No	NA	18	4	0	Complete	High-quality	100	ITR (high-confidence)	0	1.01
CA3	k87_98342||full	69128	Yes	39863	83	8	17	High-quality	High-quality	100	AAI-based (high-confidence)	42.33	1	contig >1.5x longer than expected genome length
CA3	k87_3235||full	32511	No	NA	47	9	0	Complete	High-quality	100	DTR (high-confidence)	0	1
CA3	k87_20271||full	105382	No	NA	98	2	60	High-quality	High-quality	95.13	HMM-based (lower-bound)	0	1
CA4	k87_42380||0_partial	74853	Yes	34162	87	8	22	High-quality	High-quality	100	AAI-based (high-confidence)	54.36	1	contig >1.5x longer than expected genome length
RB1	k87_93348||full	167262	No	NA	172	2	118	High-quality	High-quality	100	HMM-based (lower-bound)	0	1
RB1	k87_95003||full	5220	No	NA	9	3	0	Complete	High-quality	100	DTR (high-confidence)	0	1.01
RB2	k87_137375||full	35339	No	NA	54	16	0	Complete	High-quality	100	DTR (high-confidence)	0	1
RB2	k87_137430||full	5049	No	NA	7	2	0	Complete	High-quality	100	DTR (high-confidence)	0	1.01
RB4	k87_24745||full	167285	No	NA	172	2	118	High-quality	High-quality	100	HMM-based (lower-bound)	0	1
RS5	k87_43902||full	103157	No	NA	106	16	0	Complete	High-quality	100	DTR (high-confidence)	0	1
Coassembly	k87_1635||full	5050	No	NA	7	3	0	Complete	High-quality	100	DTR (high-confidence)	0	1.01
Coassembly	k87_240745||full	5220	No	NA	9	3	0	Complete	High-quality	100	DTR (high-confidence)	0	1.01
Coassembly	k87_1687950||full	13577	No	NA	17	4	0	High-quality	High-quality	99.58	AAI-based (medium-confidence)	0	1
Coassembly	k87_1223777||full	5246	No	NA	4	1	0	High-quality	High-quality	100	HMM-based (lower-bound)	0	1
Coassembly	k87_866329||full	35377	No	NA	54	16	0	High-quality	High-quality	96.18	AAI-based (high-confidence)	0	1
